# An Optimal Control Approach for Enhancing Natural Killer Cells’ Secretion of Cytolytic Molecules

**DOI:** 10.1101/2020.08.05.238691

**Authors:** Sahak Z. Makaryan, Stacey D. Finley

## Abstract

Natural killer (NK) cells are immune effector cells that can detect and lyse cancer cells. However, NK cell exhaustion, a phenotype characterized by reduced secretion of cytolytic models upon serial stimulation, limits the NK cell’s ability to lyse cells. In this work, we investigated *in silico* strategies that counteract the NK cell’s reduced secretion of cytolytic molecules. To accomplish this goal, we constructed a mathematical model that describes the dynamics of the cytolytic molecules granzyme B (GZMB) and perforin-1 (PRF1) and calibrated the model predictions to published, experimental data using a Bayesian parameter estimation approach. We applied an information-theoretic approach to perform a global sensitivity analysis, from which we found the suppression of phosphatase activity maximizes the secretion of GZMB and PRF1. However, simply reducing the phosphatase activity is shown to deplete the cell’s intracellular pools of GZMB and PRF1. Thus, we added a synthetic Notch (synNotch) signaling circuit to our baseline model as a method for controlling the secretion of GZMB and PRF1 by inhibiting phosphatase activity and increasing production of GZMB and PRF1. We found the optimal synNotch system depends on the frequency of NK cell stimulation. For only a few rounds of stimulation, the model predicts inhibition of phosphatase activity leads to more secreted GZMB and PRF1; however, for many rounds of stimulation, the model reveals that increasing production of the cytolytic molecules is the optimal strategy. In total, we developed a mathematical framework that provides actionable insight into engineering robust NK cells for clinical applications.
