## Supplementary material for "An Optimal Control Approach for Enhancing Natural Killer Cells’ Secretion of Cytolytic Molecules": File S2

### Sheet: Table S1 Species
		Supplementary Table S1: Species
		No.	Species	Initial Value		Description	Reference
		1	CD16	38.262	µM	CD16 and CD3𝜁 complex	Kim, et. al. (47)
		2	L_CD16	0.069	µM	CD16 Ligand (Rituximab)	Srpan, et. al. (27)
		3	CD16:L_CD16	0	µM	CD16 Ligand, CD16 and CD3𝜁 complex	N/A
		4	pCD16:L_CD16	0	µM	CD16 Ligand, CD16 and phosphorylated CD3𝜁 complex	N/A
		5	2B4	0.353	µM	2B4	Kim, et. al. (47)
		6	L_2B4	0	µM	2B4 Ligand	N/A
		7	2B4:L_2B4	0	µM	2B4 Ligand and 2B4 complex	N/A
		8	p2B4:L_2B4	0	µM	2B4 Ligand and phosphorylated 2B4 complex	N/A
		9	SAP:p2B4:L_2B4	0	µM	2B4 Ligand, SAP and phosphorylated 2B4 complex	N/A
		10	NKG2D	0.3026	µM	NKG2D and DAP10 complex	Kim, et. al. (47)
		11	L_NKG2D	0.0424	µM	NKG2D Ligand (MICA)	Srpan, et. al. (27)
		12	NKG2D:L_NKG2D	0	µM	NKG2D Ligand, NKG2D and DAP10 complex	N/A
		13	pNKG2D:L_NKG2D	0	µM	NKG2D Ligand, NKG2D and phosphorylated DAP10 complex	N/A
		14	SAP	19.1	µM	SAP	Kim, et. al. (47)
		15	SFK	10.5	µM	Src family kinases (SFK)	Kim, et. al. (47)
		16	pSFK	0	µM	Activated SFKs	N/A
		17	ZAP70	9.23	µM	Zeta-chain-associated protein kinase 70 (ZAP70)	Kim, et. al. (47)
		18	pZAP70	0	µM	Phosphorylated ZAP70	N/A
		19	LAT	0.205	µM	Linker for activation of T cells (LAT)	Kim, et. al. (47)
		20	pLAT	0	µM	Phosphorylated LAT	N/A
		21	PLC𝛾	0.952	µM	Phospholipase C gamma (PLC𝛾)	Kim, et. al. (47)
		22	pPLC𝛾	0	µM	Phosphorylated PLC𝛾	N/A
		23	Akt	0.796	µM	Protein kinase B (PKB), also known as Akt	Kim, et. al. (47)
		24	pAkt	0	µM	Phosphorylated Akt	N/A
		25	SLP76	5.27	µM	SH2 domain containing leukocyte protein of 76kDa (SLP76)	Kim, et. al. (47)
		26	pY113_SLP76	0	µM	Phosphorylated SLP76 at tyrosine Y113	N/A
		27	pY128_SLP76	0	µM	Phosphorylated SLP76 at tyrosine Y128	N/A
		28	ppSLP76	0	µM	Doubly phosphorylated SLP76	N/A
		29	Vav	1.5	µM	Vav	Kim, et. al. (47)
		30	pVav	0	µM	Phosphorylated Vav	N/A
		31	Erk	9.35	µM	Mitogen-activated protein kinase (MAPK), also known as Erk	Kim, et. al. (47)
		32	pErk	0	µM	Phosphorylated Erk	N/A
		33	SHP	11.8	µM	Src homology region 2 domain-containing phosphatase (SHP)	Kim, et. al. (47)
		34	pSHP	0	µM	Phosphorylated SHP	N/A
		35	SHIP	3.76	µM	Src homology 2 domain containing inositol polyphosphate 5-phosphatase (SHIP)	Kim, et. al. (47)
		36	pSHIP	0	µM	Phoshorylated SHIP	N/A
		37	Intracellular GZMB	10.4	µM	Intracellular Granzyme B	Kim, et. al. (47)
		38	Extracellular GZMB	0	µM	Extracellular Granzyme B	N/A
		39	Intracellular PRF1	46.7	µM	Intracellular Perforin-1	Kim, et. al. (47)
		40	Extracellular PRF1	0	µM	Extracellular Perforin-1	N/A

### Sheet: Table S2  Kinetic Parameters
			Supplementary Table S2: Estimated Kinetic Parameters
			No.	Kinetic Parameter	Estimated Value (mean ± s.d.)			Units	Description	Reference
			1	kon CD16 LCD16	2.49786	±	0.0631755	(𝜇M × min)-1	Association rate constant between CD16 and its ligand	Makaryan and Finley (19)
			2	koff CD16 LCD16	10.552	±	0.128197	(min)-1	Dissociation rate constant between CD16 and its ligand	Makaryan and Finley (19)
			3	kon 2B4 L2B4	25.2575	±	0.461001	(𝜇M × min)-1	Association rate constant between 2B4 and its ligand	Makaryan and Finley (19)
			4	koff 2B4 L2B4	11.4794	±	0.151786	(min)-1	Dissociation rate constant between 2B4 and its ligand	Makaryan and Finley (19)
			5	kon NKG2D LNKG2D	6.32632	±	0.13506	(𝜇M × min)-1	Association rate constant between NKG2D and its ligand	Makaryan and Finley (19)
			6	koff NKG2D LNKG2D	12.8176	±	0.431392	(min)-1	Dissociation rate constant between NKG2D and its ligand	Makaryan and Finley (19)
			7	kcat CD16 SFK	13.3688	±	0.187008	(min)-1	Catalytic rate constant for phosphorylation of CD16:Ligand complex via SFK	Makaryan and Finley (19)
			8	Km CD16 SFK	7.9401	±	0.143109	(𝜇M)	Michaelis-Menten constant for phosphorylation of CD16:Ligand complex via SFK	Makaryan and Finley (19)
			9	kcat pCD16 pSHP	20.2074	±	0.386691	(min)-1	Catalytic rate constant for dephosphorylation of pCD16:Ligand complex via pSHP	Makaryan and Finley (19)
			10	Km pCD16 pSHP	5.45169	±	0.0936681	(𝜇M)	Michaelis-Menten constant for dephosphorylation of pCD16:Ligand complex via pSHP	Makaryan and Finley (19)
			11	kcat 2B4 SFK	5.23463	±	0.0976318	(min)-1	Catalytic rate constant for phosphorylation of 2B4:Ligand complex via SFK	Makaryan and Finley (19)
			12	Km 2B4 SFK	2.1117	±	0.041072	(𝜇M)	Michaelis-Menten constant for phosphorylation of 2B4:Ligand complex via SFK	Makaryan and Finley (19)
			13	kcat p2B4 pSHP	13.6097	±	0.248574	(min)-1	Catalytic rate constant for dephosphorylation of p2B4:Ligand complex via pSHP	Makaryan and Finley (19)
			14	Km p2B4 pSHP	26.8548	±	0.528174	(𝜇M)	Michaelis-Menten constant for dephosphorylation of p2B4:Ligand complex via pSHP	Makaryan and Finley (19)
			15	kcat NKG2D SFK	6.61002	±	0.145482	(min)-1	Catalytic rate constant for phosphorylation of NKG2D:Ligand complex via SFK	Makaryan and Finley (19)
			16	Km NKG2D SFK	2.9209	±	0.0569164	(𝜇M)	Michaelis-Menten constant for phosphorylation of NKG2D:Ligand complex via SFK	Makaryan and Finley (19)
			17	kcat pNKG2D pSHP	14.7806	±	0.314421	(min)-1	Catalytic rate constant for dephosphorylation of pNKG2D:Ligand complex via pSHP	Makaryan and Finley (19)
			18	Km pNKG2D pSHP	10.7593	±	0.235109	(𝜇M)	Michaelis-Menten constant for dephosphorylation of pNKG2D:Ligand complex via pSHP	Makaryan and Finley (19)
			19	kon p2B4 SAP	14.4148	±	0.190137	(𝜇M × min)-1	Association rate constant between p2B4 and SAP	Makaryan and Finley (19)
			20	koff p2B4 SAP	18.0319	±	0.21293	(min)-1	Disssociation rate constant between p2B4 and SAP	Makaryan and Finley (19)
			21	kcat SFK pCD16	23.471	±	0.342267	(min)-1	Catalytic rate constant for activation of SFK via pCD16:Ligand complex	Makaryan and Finley (19)
			22	Km SFK pCD16	13.4443	±	0.197331	(𝜇M)	Michaelis-Menten constant for activation of SFK via pCD16:Ligand complex	Makaryan and Finley (19)
			23	kcat SFK p2B4	4.94727	±	0.092537	(min)-1	Catalytic rate constant for activation of SFK via SAP:p2B4:Ligand complex	Makaryan and Finley (19)
			24	Km SFK p2B4	13.4699	±	0.218287	(𝜇M)	Michaelis-Menten constant for activation of SFK via SAP:p2B4:Ligand complex	Makaryan and Finley (19)
			25	kcat SFK pNKG2D	21.9834	±	0.374365	(min)-1	Catalytic rate constant for activation of SFK via pNKG2D:Ligand complex	Makaryan and Finley (19)
			26	Km SFK pNKG2D	7.54624	±	0.104688	(𝜇M)	Michaelis-Menten constant for activation of SFK via pNKG2D:Ligand complex	Makaryan and Finley (19)
			27	kcat pSFK pSHP	7.82103	±	0.221216	(min)-1	Catalytic rate constant for deactivation of pSFK via pSHP	Makaryan and Finley (19)
			28	Km pSFK pSHP	24.8625	±	0.418908	(𝜇M)	Michaelis-Menten constant for deactivation of pSFK via pSHP	Makaryan and Finley (19)
			29	kcat ZAP70 pSFK	31.88	±	0.435853	(min)-1	Catalytic rate constant for phosphorylation of ZAP70 via pSFK	Makaryan and Finley (19)
			30	Km ZAP70 pSFK	2.10916	±	0.02734	(𝜇M)	Michaelis-Menten constant for phosphorylation of ZAP70 via pSFK	Makaryan and Finley (19)
			31	kcat pZAP70 pSHP	7.22533	±	0.0922405	(min)-1	Catalytic rate constant for dephosphorylation of pZAP70 via pSHP	Makaryan and Finley (19)
			32	Km pZAP70 pSHP	0.743441	±	0.0121638	(𝜇M)	Michaelis-Menten constant for dephosphorylation of pZAP70 via pSHP	Makaryan and Finley (19)
			33	kcat LAT pSFK	10.9614	±	0.209269	(min)-1	Catalytic rate constant for phosphorylation of LAT via pSFK	Makaryan and Finley (19)
			34	Km LAT pSFK	1.76416	±	0.0257966	(𝜇M)	Michaelis-Menten constant for phosphorylation of LAT via pSFK	Makaryan and Finley (19)
			35	kcat LAT pZAP70	14.0872	±	0.244069	(min)-1	Catalytic rate constant for phosphorylation of LAT via pZAP70	Makaryan and Finley (19)
			36	Km LAT pZAP70	2.13041	±	0.0295242	(𝜇M)	Michaelis-Menten constant for phosphorylation of LAT via pZAP70	Makaryan and Finley (19)
			37	kcat pLAT pSHP	7.66315	±	0.25932	(min)-1	Catalytic rate constant for dephosphorylation of pLAT via pSHP	Makaryan and Finley (19)
			38	Km pLAT pSHP	12.3345	±	0.296951	(𝜇M)	Michaelis-Menten constant for dephosphorylation of pLAT via pSHP	Makaryan and Finley (19)
			39	kcat Akt pSFK	36.6379	±	0.636725	(min)-1	Catalytic rate constant for phosphorylation of Akt via pSFK	Makaryan and Finley (19)
			40	Km Akt pSFK	4.31555	±	0.0954215	(𝜇M)	Michaelis-Menten constant for phosphorylation of Akt via pSFK	Makaryan and Finley (19)
			41	kcat pAkt pSHIP	8.51802	±	0.137514	(min)-1	Catalytic rate constant for dephosphorylation of pAkt via pSHIP	Makaryan and Finley (19)
			42	Km pAkt pSHIP	7.79266	±	0.138136	(𝜇M)	Michaelis-Menten constant for dephosphorylation of pAkt via pSHIP	Makaryan and Finley (19)
			43	kcat PLC𝛾 pSFK	3.23668	±	0.0502138	(min)-1	Catalytic rate constant for phosphorylation of PLC𝛾 via pSFK	Makaryan and Finley (19)
			44	Km PLC𝛾 pSFK	2.87472	±	0.0760715	(𝜇M)	Michaelis-Menten constant for phosphorylation of PLC𝛾 via pSFK	Makaryan and Finley (19)
			45	kcat pPLC𝛾 pSHP	35.0641	±	0.769753	(min)-1	Catalytic rate constant for dephosphorylation of pPLC𝛾 via pSHP	Makaryan and Finley (19)
			46	Km pPLC𝛾 pSHP	15.7614	±	0.225839	(𝜇M)	Michaelis-Menten constant for dephosphorylation of pPLC𝛾 via pSHP	Makaryan and Finley (19)
			47	kcat Vav pSFK	1.98355	±	0.0376276	(min)-1	Catalytic rate constant for phosphorylation of Vav via pSFK	Makaryan and Finley (19)
			48	Km Vav pSFK	6.05049	±	0.108128	(𝜇M)	Michaelis-Menten constant for phosphorylation of Vav via pSFK	Makaryan and Finley (19)
			49	kcat pVav pSHP	8.7917	±	0.152854	(min)-1	Catalytic rate constant for dephosphorylation of pVav via pSHP	Makaryan and Finley (19)
			50	Km pVav pSHP	5.95929	±	0.123161	(𝜇M)	Michaelis-Menten constant for dephosphorylation of pVav via pSHP	Makaryan and Finley (19)
			51	kcat Y113 SLP76 pSFK	4.6482	±	0.100539	(min)-1	Catalytic rate constant for phosphorylation of SLP76 at site Y113 via pSFK	Makaryan and Finley (19)
			52	Km Y113 SLP76 pSFK	14.2595	±	0.215289	(𝜇M)	Michaelis-Menten constant for phosphorylation of SLP76 at site Y113 via pSFK	Makaryan and Finley (19)
			53	kcat Y128 SLP76 pSFK	24.2924	±	0.380159	(min)-1	Catalytic rate constant for phosphorylation of SLP76 at site Y128 via pSFK	Makaryan and Finley (19)
			54	Km Y128 SLP76 pSFK	9.74309	±	0.22687	(𝜇M)	Michaelis-Menten constant for phosphorylation of SLP76 at site Y128 via pSFK	Makaryan and Finley (19)
			55	kcat Y113 pY128SLP76 pSFK	8.25189	±	0.12726	(min)-1	Catalytic rate constant for phosphorylation of pY128SLP76 at site Y113 via pSFK	Makaryan and Finley (19)
			56	Km Y113 pY128SLP76 pSFK	1.83178	±	0.0440906	(𝜇M)	Michaelis-Menten constant for phosphorylation of pY128SLP76 at site Y113 via pSFK	Makaryan and Finley (19)
			57	kcat Y128 pY113SLP76 pSFK	14.04	±	0.202754	(min)-1	Catalytic rate constant for phosphorylation of pY113SLP76 at site Y128 via pSFK	Makaryan and Finley (19)
			58	Km Y128 pY113SLP76 pSFK	34.8736	±	1.20855	(𝜇M)	Michaelis-Menten constant for phosphorylation of pY113SLP76 at site Y128 via pSFK	Makaryan and Finley (19)
			59	kcat pY113 pY113SLP76 pSHP	6.76722	±	0.142839	(min)-1	Catalytic rate constant for dephosphorylation of pY113SLP76 via pSHP	Makaryan and Finley (19)
			60	Km pY113 pY113SLP76 pSHP	4.77837	±	0.109133	(𝜇M)	Michaelis-Menten constant for dephosphorylation of pY113SLP76 via pSHP	Makaryan and Finley (19)
			61	kcat pY128 pY128SLP76 pSHP	57.0009	±	1.52117	(min)-1	Catalytic rate constant for dephosphorylation of pY128SLP76 via pSHP	Makaryan and Finley (19)
			62	Km pY128 pY128SLP76 pSHP	16.9589	±	0.20265	(𝜇M)	Michaelis-Menten constant for dephosphorylation of pY128SLP76 via pSHP	Makaryan and Finley (19)
			63	kcat pY113 ppSLP76 pSHP	2.70831	±	0.0539885	(min)-1	Catalytic rate constant for dephosphorylation of ppSLP76 at site pY113 via pSHP	Makaryan and Finley (19)
			64	Km pY113 ppSLP76 pSHP	9.74922	±	0.23049	(𝜇M)	Michaelis-Menten constant for dephosphorylation of ppSLP76 at site pY113 via pSHP	Makaryan and Finley (19)
			65	kcat pY128 ppSLP76 pSHP	8.44728	±	0.145701	(min)-1	Catalytic rate constant for dephosphorylation of ppSLP76 at site pY128 via pSHP	Makaryan and Finley (19)
			66	Km pY128 ppSLP76 pSHP	7.42335	±	0.127031	(𝜇M)	Michaelis-Menten constant for dephosphorylation of ppSLP76 at site pY128 via pSHP	Makaryan and Finley (19)
			67	kcat Erk pSFK	14.5653	±	0.206731	(min)-1	Catalytic rate constant for activation of Erk	Makaryan and Finley (19)
			68	Km Erk pSFK	3.04304	±	0.0570095	(𝜇M)	Michaelis-Menten constant for activation of Erk	Makaryan and Finley (19)
			69	kcat pErk pSHP	11.7504	±	0.166118	(min)-1	Catalytic rate constant for deactivation of pErk	Makaryan and Finley (19)
			70	Km pErk pSHP	8.0457	±	0.137096	(𝜇M)	Michaelis-Menten constant for deactivation of pErk	Makaryan and Finley (19)
			71	kcat SHP pSFK	4.57759	±	0.0673127	(min)-1	Catalytic rate constant for activation of SHP via pSFK	Makaryan and Finley (19)
			72	Km SHP pSFK	42.4955	±	0.643623	(𝜇M)	Michaelis-Menten constant for activation of SHP via pSFK	Makaryan and Finley (19)
			73	kcat SHP p2B4	2.3572	±	0.0327384	(min)-1	Catalytic rate constant for activation of SHP via p2B4:Ligand complex	Makaryan and Finley (19)
			74	Km SHP p2B4	12.6022	±	0.176098	(𝜇M)	Michaelis-Menten constant for activation of SHP via p2B4:Ligand complex	Makaryan and Finley (19)
			75	kcat pSHP pSHP	3.91161	±	0.0695489	(min)-1	Catalytic rate constant for deactivation of SHP via pSHP	Makaryan and Finley (19)
			76	Km pSHP pSHP	81.4437	±	1.2048	(𝜇M)	Michaelis-Menten constant for deactivation of pSHP via pSHP	Makaryan and Finley (19)
			77	kcat SHIP pSFK	7.13346	±	0.108115	(min)-1	Catalytic rate constant for activation of SHIP via pSFK	Makaryan and Finley (19)
			78	Km SHIP pSFK	31.0224	±	0.662067	(𝜇M)	Michaelis-Menten constant for activation of SHIP via pSFK	Makaryan and Finley (19)
			79	kcat SHIP p2B4	10.2652	±	0.248801	(min)-1	Catalytic rate constant for activation of SHIP via p2B4:Ligand complex	Makaryan and Finley (19)
			80	Km SHIP p2B4	12.5824	±	0.199481	(𝜇M)	Michaelis-Menten constant for activation of SHIP via p2B4:Ligand complex	Makaryan and Finley (19)
			81	kcat pSHIP pSHP	17.8704	±	0.333889	(min)-1	Catalytic rate constant for deactivation of SHIP via pSHP	Makaryan and Finley (19)
			82	Km pSHIP pSHP	7.27455	±	0.106394	(𝜇M)	Michaelis-Menten constant for deactivation of pSHIP via pSHP	Makaryan and Finley (19)
			83	kdeg	0.0215844	±	0.000208865	(min)-1	Degradation of phospho-species	Estimated
			84	kint CD16	1.45238	±	0.0144156	(min)-1	Internalization and degradation rate of phospho-complex CD16	Estimated
			85	kint NKG2D	0.0367988	±	0.000370809	(min)-1	Internalization and degradation rate of phospho-complex NKG2D	Estimated
			86	kdegran CD16	1.25605	±	0.0135464	(𝜇M)-2 × (min)-1	Degranulation rate under CD16 activation	Estimated
			87	kdegran NKG2D	3.87556	±	0.0406276	(𝜇M)-2 × (min)-1	Degranulation rate under NKG2D activation	Estimated
			88	k0	3.84974	±	0.0370577	(min)-1	Crosstalk from phospho-complex CD16 to NKG2D	Estimated
			89	k1	0.00436283	±	6.15224e-05	(min)-1	Crosstalk from phospho-complex NKG2D to CD16	Estimated

### Sheet: Table S3 Reactions
			Supplementary Table S3: Reactions
			No.	Reaction	Rate Law Equation	Description	Reference
			1			Construction of ligand-bound CD16 complex	Das (39); Mesecke, et. al. (29); Long, et. al. (7); Makaryan and Finley (19)
			2			Deconstruction of ligand-bound CD16 complex	Das (39); Mesecke, et. al. (29); Long, et. al. (7); Makaryan and Finley (19)
			3			Construction of ligand-bound 2B4 complex	Das (39); Mesecke, et. al. (29); Long, et. al. (7); Makaryan and Finley (19)
			4			Deconstruction of ligand-bound 2B4 complex	Das (39); Mesecke, et. al. (29); Long, et. al. (7); Makaryan and Finley (19)
			5			Construction of ligand-bound NKG2D complex	Das (39); Mesecke, et. al. (29); Long, et. al. (7); Makaryan and Finley (19)
			6			Deconstruction of ligand-bound NKG2D complex	Das (39); Mesecke, et. al. (29); Long, et. al. (7); Makaryan and Finley (19)
			7			Phosphorylation of ligand-bound CD16 complex via SFK	Das (39); Mesecke, et. al. (29); Long, et. al. (7); Makaryan and Finley (19)
			8			Dephosphorylation of ligand-bound CD16 complex via pSHP	Das (39); Mesecke, et. al. (29); Long, et. al. (7); Makaryan and Finley (19)
			9			Phosphorylation of ligand-bound 2B4 complex via SFK	Das (39); Mesecke, et. al. (29); Long, et. al. (7); Makaryan and Finley (19)
			10			Dephosphorylation of ligand-bound 2B4 complex via pSHP	Das (39); Mesecke, et. al. (29); Long, et. al. (7); Makaryan and Finley (19)
			11			Phosphorylation of ligand-bound NKG2D complex via SFK	Das (39); Mesecke, et. al. (29); Long, et. al. (7); Makaryan and Finley (19)
			12			Dephosphorylation of ligand-bound NKG2D complex via pSHP	Das (39); Mesecke, et. al. (29); Long, et. al. (7); Makaryan and Finley (19)
			13			Construction of ligand-bound, phospho-2B4 and SAP complex	Das (39); Mesecke, et. al. (29); Long, et. al. (7); Makaryan and Finley (19)
			14			Deconstruction of ligand-bound, phospho-2B4 and SAP complex	Das (39); Mesecke, et. al. (29); Long, et. al. (7); Makaryan and Finley (19)
			15			Activation of pSFK via ligand-bound, phospho-CD16	Das (39); Mesecke, et. al. (29); Long, et. al. (7); Makaryan and Finley (19)
			16			Activation of pSFK via ligand-bound, phospho-2B4 and SAP complex	Das (39); Mesecke, et. al. (29); Long, et. al. (7); Makaryan and Finley (19)
			17			Activation of pSFK via ligand-bound, phospho-NKG2D	Das (39); Mesecke, et. al. (29); Long, et. al. (7); Makaryan and Finley (19)
			18			Dephosphorylation of pSFK via pSHP	Das (39); Mesecke, et. al. (29); Long, et. al. (7); Makaryan and Finley (19)
			19			Phosphorylation of ZAP70 via pSFK	Das (39); Mesecke, et. al. (29); Long, et. al. (7); Makaryan and Finley (19)
			20			Dephosphorylation of pZAP70 via pSHP	Das (39); Mesecke, et. al. (29); Long, et. al. (7); Makaryan and Finley (19)
			21			Phosphorylation of LAT via pSFK	Das (39); Mesecke, et. al. (29); Long, et. al. (7); Makaryan and Finley (19)
			22			Phosphorylation of LAT via pZAP70	Das (39); Mesecke, et. al. (29); Long, et. al. (7); Makaryan and Finley (19)
			23			Dephosphorylation of pLAT via pSHP	Das (39); Mesecke, et. al. (29); Long, et. al. (7); Makaryan and Finley (19)
			24			Phosphorylation of Akt via pSFK	Das (39); Mesecke, et. al. (29); Long, et. al. (7); Makaryan and Finley (19)
			25			Dephosphorylation of pAkt via pSHIP	Das (39); Mesecke, et. al. (29); Long, et. al. (7); Makaryan and Finley (19)
			26			Phosphorylation of PLC𝛾 via pSFK	Das (39); Mesecke, et. al. (29); Long, et. al. (7); Makaryan and Finley (19)
			27			Dephosphorylation of pPLC𝛾 via pSHP	Das (39); Mesecke, et. al. (29); Long, et. al. (7); Makaryan and Finley (19)
			28			Phosphorylation of Vav via pSFK	Das (39); Mesecke, et. al. (29); Long, et. al. (7); Makaryan and Finley (19)
			29			Dephosphorylation of pVav via pSHP	Das (39); Mesecke, et. al. (29); Long, et. al. (7); Makaryan and Finley (19)
			30			Phosphorylation of SLP76 at site Y113 via pSFK	Das (39); Mesecke, et. al. (29); Long, et. al. (7); Makaryan and Finley (19)
			31			Phosphorylation of SLP76 at site Y128 via pSFK	Das (39); Mesecke, et. al. (29); Long, et. al. (7); Makaryan and Finley (19)
			32			Phosphorylation of pY128_SLP76 at site Y113 via pSFK	Das (39); Mesecke, et. al. (29); Long, et. al. (7); Makaryan and Finley (19)
			33			Phosphorylation of pY113_SLP76 at site Y128 via pSFK	Das (39); Mesecke, et. al. (29); Long, et. al. (7); Makaryan and Finley (19)
			34			Dephosphorylation of pY113_SLP76 via pSHP	Das (39); Mesecke, et. al. (29); Long, et. al. (7); Makaryan and Finley (19)
			35			Dephosphorylation of pY128_SLP76 via pSHP	Das (39); Mesecke, et. al. (29); Long, et. al. (7); Makaryan and Finley (19)
			36			Dephosphorylation of ppSLP76 at site pY113 via pSHP	Das (39); Mesecke, et. al. (29); Long, et. al. (7); Makaryan and Finley (19)
			37			Dephosphorylation of ppSLP76 at site pY128 via pSHP	Das (39); Mesecke, et. al. (29); Long, et. al. (7); Makaryan and Finley (19)
			38			Activation of pErk via pVav and total phospho-SLP76	Das (39); Mesecke, et. al. (29); Long, et. al. (7); Makaryan and Finley (19)
			39			Deactivation of pErk via pSHP	Das (39); Mesecke, et. al. (29); Long, et. al. (7); Makaryan and Finley (19)
			40			Phosphorylation of SHP via pSFK	Das (39); Mesecke, et. al. (29); Long, et. al. (7); Makaryan and Finley (19)
			41			Activation of pSHP via ligand-bound, phospho-2B4 complex	Das (39); Mesecke, et. al. (29); Long, et. al. (7); Makaryan and Finley (19)
			42			Dephosphorylation of pSHP via pSHIP	Das (39); Mesecke, et. al. (29); Long, et. al. (7); Makaryan and Finley (19)
			43			Phosphorylation of SHIP via pSFK	Das (39); Mesecke, et. al. (29); Long, et. al. (7); Makaryan and Finley (19)
			44			Activation of pSHIP via ligand-bound, phospho-2B4 complex	Das (39); Mesecke, et. al. (29); Long, et. al. (7); Makaryan and Finley (19)
			45			Dephosphorylation of pSHIP via pSHIP	Das (39); Mesecke, et. al. (29); Long, et. al. (7); Makaryan and Finley (19)
			46			Internalization, degradation and ligand recycling of ligand-bound, phospho-CD16 complex	Srpan, et. al. (27)
			47			Non-specific decay of ligand-bound, phospho-2B4 complex	Das (39); Mesecke, et. al. (29); Long, et. al. (7); Makaryan and Finley (19)
			48			Non-specific decay of ligand-bound, phospho-2B4 and SAP complex	Das (39); Mesecke, et. al. (29); Long, et. al. (7); Makaryan and Finley (19)
			49			Internalization, degradation and ligand recycling of ligand-bound, phospho-NKG2D complex	Srpan, et. al. (27)
			50			Non-specific decay of pSFK	Das (39); Mesecke, et. al. (29); Long, et. al. (7); Makaryan and Finley (19)
			51			Non-specific decay of pZAP70	Das (39); Mesecke, et. al. (29); Long, et. al. (7); Makaryan and Finley (19)
			52			Non-specific decay of pLAT	Das (39); Mesecke, et. al. (29); Long, et. al. (7); Makaryan and Finley (19)
			53			Non-specific decay of pPLC𝛾	Das (39); Mesecke, et. al. (29); Long, et. al. (7); Makaryan and Finley (19)
			54			Non-specific decay of pAkt	Das (39); Mesecke, et. al. (29); Long, et. al. (7); Makaryan and Finley (19)
			55			Non-specific decay of pVav	Das (39); Mesecke, et. al. (29); Long, et. al. (7); Makaryan and Finley (19)
			56			Non-specific decay of pY113_SLP76	Das (39); Mesecke, et. al. (29); Long, et. al. (7); Makaryan and Finley (19)
			57			Non-specific decay of pY128_SLP76	Das (39); Mesecke, et. al. (29); Long, et. al. (7); Makaryan and Finley (19)
			58			Non-specific decay of ppSLP76	Das (39); Mesecke, et. al. (29); Long, et. al. (7); Makaryan and Finley (19)
			59			Non-specific decay of pErk	Das (39); Mesecke, et. al. (29); Long, et. al. (7); Makaryan and Finley (19)
			60			Non-specific decay of pSHP	Das (39); Mesecke, et. al. (29); Long, et. al. (7); Makaryan and Finley (19)
			61			Non-specific decay of pSHIP	Das (39); Mesecke, et. al. (29); Long, et. al. (7); Makaryan and Finley (19)
			62			Secretion of GZMB via CD16 pathway	Long, et. al. (7); Kim, et. al. (8); Kwon, et.al. (9); Kim, et. al. (10); Srpan, et. al. (27)
			63			Secretion of GZMB via NKG2D pathway	Long, et. al. (7); Kim, et. al. (8); Kwon, et.al. (9); Kim, et. al. (10); Srpan, et. al. (27)
			64			Secretion of PRF1 via CD16 pathway	Long, et. al. (7); Kim, et. al. (8); Kwon, et.al. (9); Kim, et. al. (10); Srpan, et. al. (27)
			65			Secretion of PRF1 via NKG2D pathway	Long, et. al. (7); Kim, et. al. (8); Kwon, et.al. (9); Kim, et. al. (10); Srpan, et. al. (27)
			67			Decrease in CD16 via stimulation of NKG2D	Srpan, et. al. (27)
			68			Increase in NKG2D via stimulation of CD16	Srpan, et. al. (27)

### Sheet: Table S4 synNotch Species
		Supplementary Table S4: synNotch Species
		No.	Species	Initial Value		Description	Reference
		1	R	Optimized		synNotch receptor	N/A
		2	u	Optimized		lncRNA-coding plasmid	N/A
		3	v	Optimized		cytolytic molecule-coding plasmid	N/A
		4	C	0	µM	synNotch receptor and ligand complex	N/A
		5	C*	0	µM	Cleaved synNotch receptor:ligand complex	N/A
		6	TF	0	µM	Transcription factor	N/A
		7	lncSHP	0	µM	Long non-coding RNA targeting SHP	N/A
		8	GZMB mRNA	0	µM	mRNA for Granzyme B	N/A
		9	PRF1 mRNA	0	µM	mRNA for Perforin-1	N/A

### Sheet: Table S5 synNotch Parameters
			Supplementary Table S5: synNotch Kinetic Parameters
			No.	Kinetic Parameter	Value	Units	Description	Reference
			1	kon	same as endogenous path	(𝜇M × min)-1	Association rate constant between synNotch receptor and ligand	N/A
			2	koff	same as endogenous path	(min)-1	Dissociation rate constant between synNotch receptor and ligand	N/A
			3	kcleave	1	(min)-1	Cleavage rate of synNotch receptor:ligand complex	N/A
			4	kint	same as endogenous path	(min)-1	Internalization, degradation and ligand recycling	N/A
			5	kdeg TF	same as phospho-protein	(min)-1	Degradation of transcription factor	N/A
			6	KM1	1	(𝜇M)	Affinity between transcription factor and lncSHP-coding plasmid	N/A
			7	KM2	1	(𝜇M)	Affinity between transcription factor and cytolytic molecule-coding plasmid	N/A
			8	kseq	1	(𝜇M × min)-1	Sequestration rate of SHP via lncRNA	Lin, et. al. (64); Morriss, et. al. (65); Salviano-Silva, et. al. (66); Yao, et. al. (67); Torres, et. al. (68)
			9	ktrpt lncRNA	3	(min)-1	Transcription rate of lncRNA assuming 200 nt of lncRNA and 600 nt/min	Shamir, et. al. (71)
			10	ktrpt GZMB mRNA	0.6734	(min)-1	Transcription rate of Granzyme B mRNA assuming 891 nt and 600 nt/min	Shamir, et. al. (71); Boulouis, et. al., PLOS Biology, (2020)
			11	ktrpt PRF1 mRNA	0.24	(min)-1	Transcription rate of Perforin-1 mRNA assuming 2541 nt and 600 nt/min	Shamir, et. al. (71); Luck, et. al., Nature, (2020)
			12	ktrsl GZMB	2.553	(min)-1	Translation rate of Granzyme B assuming 235 aa and 600 aa/min	Shamir, et. al. (71); Boulouis, et. al., PLOS Biology, (2020)
			13	ktrsl PRF1	1.0811	(min)-1	Translation rate of Perforin-1 assuming 555 aa and 600 aa/min	Shamir, et. al. (71); Luck, et. al., Nature, (2020)
			14	kdeg RNA	0.0462	(min)-1	Degradation of RNA	Chan, et. al. (72); Lugowski, et. al. (73)

### Sheet: Table S6 synNotch Reactions
			Supplementary Table S6: synNotch Reactions
			No.	Reaction	Rate Law Equation	Description	Reference
			1			Construction of ligand-bound synNotch complex	Morsut, et. al. (61)
			2			Deconstruction of ligand-bound synNotch complex	Morsut, et. al. (61)
			3			Cleavage of ligand-bound synNotch complex	Morsut, et. al. (61)
			4			Internalization, degradation and ligand recycling	Morsut, et. al. (61); Srpan, et. al. (27)
			5			Degradation of transcription factor	Morsut, et. al. (61)
			6			Production of lncRNA	Morsut, et. al. (61)
			7			Production of GZMB mRNA	Morsut, et. al. (61)
			8			Production of PRF1 mRNA	Morsut, et. al. (61)
			9			Production of GZMB	Morsut, et. al. (61)
			10			Production of PRF1	Morsut, et. al. (61)
			11			Degradation of lncRNA	Chan, et. al. (72); Lugowski, et. al. (73)
			12			Degradation of GZMB mRNA	Chan, et. al. (72); Lugowski, et. al. (73)
			13			Degradation of PRF1 mRNA	Chan, et. al. (72); Lugowski, et. al. (73)
			14			Sequestration of SHP	Lin, et. al. (64); Morriss, et. al. (65); Salviano-Silva, et. al. (66); Yao, et. al. (67); Torres, et. al. (68)
			15			Sequestration of pSHP	Lin, et. al. (64); Morriss, et. al. (65); Salviano-Silva, et. al. (66); Yao, et. al. (67); Torres, et. al. (68)
